# Combination of indomethacin and temperature produces reliable strobilation in *Cassiopea xamachana* but batch effects create high variability in ephyra outcomes

**DOI:** 10.64898/2026.07.29.741576

**Authors:** Kaden M. Muffett, Jessie G. Puckett, Jacob P. Hébert, Giulio Martino, Maria Pia Miglietta

## Abstract

Indomethacin and temperature shocks are both widely used to induce ephyra production in *Cassiopea* polyps, yet the combined effect of these stimuli on strobilation rate, ephyra viability, and polyp survivorship has not been systematically examined. We designed a full factorial experiment crossing five indomethacin concentrations (0, 10, 25, 50, and 75 µM) with four temperature treatments (22, 25, 28, and 31°C) across three independent experimental trials, exposing a total of 288 individual *Cassiopea xamachana* polyps for 29 days. Overall, 207 of 288 polyps (71.9%) released at least one ephyra. Temperature was the stronger predictor of strobilation: higher temperatures substantially increased the probability of producing a healthy ephyra (log-odds: +0.327 per °C; χ² p = 1.9 × 10^−8^), while indomethacin had a smaller but significant positive effect (log-odds: +0.024 per µM; χ² p = 0.0018). The two stimuli acted independently without significant interaction on healthy ephyra production (χ² p = 0.87), although their interaction on total ephyra production (including unhealthy releases) was significant (χ² p = 1.0 × 10^−9^). Notably, low indomethacin concentrations (10 and 25 µM) significantly increased the proportion of unhealthy ephyrae relative to seawater controls (paired t-tests: p = 0.035 and p = 0.006, respectively), while higher concentrations (50–75 µM) did not. Polyp survivorship declined significantly at 28°C and 31°C but was unaffected by indomethacin. Trial replicate was the most statistically significant predictor of every outcome measured with the third trial producing near-universal strobilation but zero viable ephyrae, a result of an unidentified perturbation. These results indicate that temperature elevation to 28–31°C is the most reliable induction strategy for *C. xamachana* and that low indomethacin concentrations should be avoided when ephyra quality is paramount. We also note that cryptic batch-level variables can overwhelm controlled factors and should be addressed in future experimental designs.
