## Supplementary material for "Combination of indomethacin and temperature produces reliable strobilation in *Cassiopea xamachana* but batch effects create high variability in ephyra outcomes": S1

Polyp Name	Trial	Temperature	DMSO	Indomethacin Level	Group	Polyp start size		Released	Healthy unhealthy ephyra produced	Healthy ephyra produced	Survival through d29	Eph.growth	Bud.num	bud.date	DoR	Strob_Start	Strob_time	Bud_Strob_gap
C1.01	1	22	ID	75	g22-75	1.224		n	n	n	y	NA	5	10	NA	27	9	17
C1.02	1	22	ID	10	g22-10	1.183		y	y	y	y	1.268768769	3	14	23	19	4	5
C1.03	1	22	n	0	g22-0	1.141		n	n	n	y	NA	18	34	NA	NA	NA	NA
C1.04	1	22	ID	50	g22-50	1.347		n	n	n	y	NA	3	10	NA	27	9	17
C1.05	1	22	ID	25	g22-25	1.583		y	u	n	y	1.200085446	2	4	22	19	3	15
C1.06	1	22	ID	50	g22-50	1.267		n	n	n	y	NA	0	0	NA	26	4	26
C1.07	1	22	DMSO	0	g22-0	1.469		n	n	n	y	NA	17	34	NA	NA	NA	NA
C1.08	1	22	DMSO	0	g22-0	1.319		n	n	n	y	NA	15	35	NA	NA	NA	NA
C1.09	1	22	ID	25	g22-25	1.416		n	n	n	y	NA	6	15	NA	NA	NA	NA
C1.10	1	22	ID	10	g22-10	1.166		n	n	n	y	NA	6	18	NA	NA	NA	NA
C1.11	1	22	n	0	g22-0	1.252		n	n	n	y	NA	17	31	NA	NA	NA	NA
C1.12	1	22	ID	10	g22-10	1.075		n	n	n	y	NA	12	33	NA	NA	NA	NA
C1.13	1	22	ID	25	g22-25	1.288		y	u	n	d	0.804562446	3	10	22	14	8	4
C1.14	1	22	ID	25	g22-25	1.204		n	n	n	y	NA	1	7	NA	26	10	19
C1.15	1	22	ID	75	g22-75	1.272		n	n	n	y	NA	6	17	NA	NA	NA	NA
C1.16	1	22	ID	25	g22-25	1.183		n	n	n	y	NA	1	8	NA	NA	NA	NA
C1.17	1	22	n	0	g22-0	1.263		n	n	n	y	NA	10	31	NA	NA	NA	NA
C1.18	1	22	ID	75	g22-75	0.938		y	y	y	d	1.163526614	9	11	24	21	3	10
C1.19	1	22	ID	10	g22-10	1.16		n	n	n	y	NA	8	32	NA	NA	NA	NA
C1.20	1	22	ID	50	g22-50	1.619		n	n	n	y	NA	9	18	NA	31	5	13
C1.21	1	22	DMSO	0	g22-0	1.116		n	n	n	y	NA	8	35	NA	NA	NA	NA
C1.22	1	22	ID	10	g22-10	1.414		n	n	n	y	NA	11	35	NA	NA	NA	NA
C1.23	1	22	ID	50	g22-50	1.202		n	n	n	y	NA	2	14	NA	NA	NA	NA
C1.24	1	22	ID	50	g22-50	1.204		n	n	n	y	NA	6	13	NA	NA	NA	NA
C1.25	1	25	n	0	g25-0	1.247		n	n	n	y	NA	11	30	NA	35	NA	5
C1.26	1	25	ID	10	g25-10	1.052		n	n	n	y	NA	3	11	NA	26	6	15
C1.27	1	25	ID	25	g25-25	1.18		n	n	n	y	NA	4	8	NA	27	6	19
C1.28	1	25	ID	10	g25-10	1.458		n	n	n	y	NA	4	24	NA	33	3	9
C1.29	1	25	ID	25	g25-25	1.347		n	n	n	y	NA	3	5	NA	27	6	22
C1.30	1	25	ID	75	g25-75	1.349		y	y	y	d	1.273572862	0	0	24	19	5	19
C1.31	1	25	ID	50	g25-50	1.347		n	n	n	y	NA	1	0	NA	25	6	25
C1.32	1	25	ID	75	g25-75	1.44		y	u	n	d	0.894630321	2	5	28	24	4	19
C1.33	1	25	ID	50	g25-50	1.366		n	n	n	y	NA	0	0	NA	26	5	26
C1.34	1	25	ID	10	g25-10	1.512		n	n	n	y	NA	3	10	NA	NA	NA	NA
C1.35	1	25	DMSO	0	g25-0	1.158		n	n	n	y	NA	10	28	NA	NA	NA	NA
C1.36	1	25	ID	25	g25-25	1.3		n	n	n	y	NA	1	1	NA	31	4	30
C1.37	1	25	n	0	g25-0	1.2		n	n	n	y	NA	24	28	NA	33	3	5
C1.38	1	25	ID	25	g25-25	1.546		y	u	n	d	1.172599197	6	12	26	21	5	9
C1.39	1	25	ID	75	g25-75	1.261		y	u	n	d	1.194196581	2	5	19	13	6	8
C1.40	1	25	ID	25	g25-25	1.16		n	n	n	y	NA	4	10	NA	30	5	20
C1.41	1	25	DMSO	0	g25-0	1.6		n	n	n	y	NA	19	31	NA	NA	NA	NA
C1.42	1	25	ID	50	g25-50	1.211		y	y	y	a	1.463325183	2	6	21	15	6	9
C1.43	1	25	ID	50	g25-50	1.601		n	n	n	y	NA	1	7	NA	24	8	17
C1.44	1	25	DMSO	0	g25-0	1.22		n	n	n	y	NA	19	24	NA	NA	NA	NA
C1.45	1	25	ID	10	g25-10	1.343		n	n	n	y	NA	3	24	NA	32	4	8
C1.46	1	25	ID	10	g25-10	1.126		n	n	n	y	NA	6	7	NA	30	5	23
C1.47	1	25	n	0	g25-0	1.357		n	n	n	y	NA	12	24	NA	36	NA	12
C1.48	1	25	ID	50	g25-50	1.318		y	NA	NA	d	1.146925688	8	8	19	12	7	4
C1.49	1	28	ID	10	g28-10	1.256		y	u	n	d	1.105252525	6	4	19	16	3	12
C1.50	1	28	ID	25	g28-25	1.413		y	NA	NA	y	1.10287687	0	0	13	9	4	9
C1.51	1	28	ID	50	g28-50	1.092		y	NA	NA	a	1.241285031	5	7	12	9	3	2
C1.52	1	28	DMSO	0	g28-0	1.415		n	n	n	y	NA	7	23	NA	30	4	7
C1.53	1	28	ID	75	g28-75	1.299		y	y	y	a	1.345813833	3	4	13	10	3	6
C1.54	1	28	ID	25	g28-25	1.359		y	y	y	a	NA	3	5	16	10	6	5
C1.55	1	28	DMSO	0	g28-0	1.469		n	n	n	y	NA	7	8	NA	NA	NA	NA
C1.56	1	28	ID	25	g28-25	1.386		y	y	y	d	1.493407007	2	5	16	11	5	6
C1.57	1	28	n	0	g28-0	1.155		n	n	n	y	NA	0	0	NA	29	3	29
C1.58	1	28	ID	50	g28-50	1.2		y	y	y	d	1.305087379	1	5	17	13	4	8
C1.59	1	28	n	0	g28-0	1.164		n	n	n	y	NA	2	7	NA	28	4	21
C1.60	1	28	ID	50	g28-50	1.277		y	y	y	a	1.321162444	3	5	13	9	4	4
C1.61	1	28	n	0	g28-0	1.215		n	n	n	y	NA	9	9	NA	30	4	21
C1.62	1	28	ID	25	g28-25	1.066		y	y	y	d	1.409461664	1	5	29	24	5	19
C1.63	1	28	ID	50	g28-50	1.425		y	y	y	d	1.361137441	3	5	23	18	5	13
C1.64	1	28	DMSO	0	g28-0	1.153		n	n	n	y	NA	11	25	NA	32	3	7
C1.65	1	28	ID	50	g28-50	1.088		y	u	n	a	1.267760743	3	5	19	12	7	7
C1.66	1	28	ID	10	g28-10	1.147		y	u	n	a	0.944999533	3	5	15	10	5	5
C1.67	1	28	ID	75	g28-75	1.42		y	y	y	a	1.351231838	2	4	13	9	4	5
C1.68	1	28	ID	10	g28-10	1.094		n	n	n	y	NA	3	18	NA	27	4	9
C1.69	1	28	ID	10	g28-10	1.313		y	y	y	d	1.587821515	1	4	18	13	5	9
C1.70	1	28	ID	75	g28-75	1.005		y	u	n	a	0.998133167	3	4	13	11	2	7
C1.71	1	28	ID	10	g28-10	1.452		y	y	y	d	1.36063259	4	19	26	20	6	1
C1.72	1	28	ID	25	g28-25	1.217		y	u	n	d	0.845507813	3	3	16	10	6	7
C1.73	1	31	ID	10	g31-10	1.441		y	y	y	a	1.62147541	2	2	9	8	1	6
C1.74	1	31	ID	25	g31-25	1.346		y	y	y	a	1.343034855	1	0	16	11	5	11
C1.75	1	31	ID	75	g31-75	1.677		y	u	n	a	0.842776204	0	0	15	11	4	11
C1.76	1	31	ID	25	g31-25	1.171		y	y	y	a	1.302359347	2	3	16	11	5	8
C1.77	1	31	ID	50	g31-50	1.354		y	y	y	a	1.140586566	2	4	16	11	5	7
C1.78	1	31	n	0	g31-0	1.338		n	n	n	y	1.1684712	0	0	NA	29	3	29
C1.79	1	31	ID	50	g31-50	1.28		y	y	y	a	1.443318862	0	0	19	11	8	11
C1.80	1	31	ID	50	g31-50	1.264		y	y	y	a	1.926081582	4	4	11	8	3	4
C1.81	1	31	ID	50	g31-50	1.403		y	u	n	a	1.152188552	0	0	21	18	3	18
C1.82	1	31	DMSO	0	g31-0	1.35		n	n	n	a	NA	7	20	NA	30	4	10
C1.83	1	31	ID	10	g31-10	1.175		y	u	n	a	1.143540984	3	4	19	16	3	12
C1.84	1	31	ID	75	g31-75	1.327		y	u	n	a	1.298841496	0	0	13	9	4	9
C1.85	1	31	ID	50	g31-50	0.993		y	y	y	a	1.615681998	5	4	12	9	3	5
C1.86	1	31	DMSO	0	g31-0	0.873		n	n	n	a	NA	7	17	NA	31	3	14
C1.87	1	31	ID	25	g31-25	1.128		y	u	n	a	1.252417795	3	3	13	9	4	6
C1.88	1	31	ID	10	g31-10	1.013		n	n	n	a	NA	0	0	NA	27	3	27
C1.89	1	31	ID	10	g31-10	0.989		n	n	n	y	NA	2	4	NA	27	NA	23
C1.90	1	31	n	0	g31-0	1.032		n	n	n	y	NA	11	28	NA	33	3	5
C1.91	1	31	ID	10	g31-10	1.158		y	y	y	d	1.303232387	3	16	26	23	3	7
C1.92	1	31	ID	25	g31-25	1.164		y	y	y	a	1.714325452	0	0	10	9	1	9
C1.93	1	31	DMSO	0	g31-0	1.013		n	n	n	y	NA	10	19	NA	31	2	12
C1.94	1	31	ID	75	g31-75	0.915		y	u	n	a	1.168847669	1	4	14	8	6	4
C1.95	1	31	n	0	g31-0	0.977		n	n	n	y	NA	1	2	NA	34	NA	32
C1.96	1	31	ID	25	g31-25	0.908		y	u	n	a	1.242362192	1	2	22	19	3	17
C2.01	2	22	ID	75	g22-75	1.408		n	n	n	y	NA	0	0	NA	23	NA	23
C2.02	2	22	ID	10	g22-10	1.007		n	n	n	y	NA	3	11	NA	NA	NA	NA
C2.03	2	22	n	0	g22-0	1.352		n	n	n	y	NA	4	19	NA	28	NA	9
C2.04	2	22	ID	50	g22-50	1.654		y	y	y	d	1.219942748	2	4	26	18	8	14
C2.05	2	22	ID	25	g22-25	1.337		n	n	n	y	NA	3	9	NA	26	NA	17
C2.06	2	22	ID	50	g22-50	1.481		n	n	n	y	NA	5	6	NA	22	NA	16
C2.07	2	22	DMSO	0	g22-0	1.51		y	y	y	y	1.229276564	0	0	26	20	6	20
C2.08	2	22	DMSO	0	g22-0	0.981		n	n	n	y	NA	4	25	NA	NA	NA	NA
C2.09	2	22	ID	25	g22-25	1.156		n	n	n	y	NA	3	11	NA	29	NA	18
C2.10	2	22	ID	10	g22-10	1.201		y	y	y	y	1.155536266	2	10	28	20	8	10
C2.11	2	22	n	0	g22-0	1.293		n	n	n	y	NA	7	18	NA	29	NA	11
C2.12	2	22	ID	10	g22-10	1.03		n	n	n	y	NA	1	10	NA	NA	NA	NA
C2.13	2	22	ID	25	g22-25	1.494		y	y	y	d	1.360455312	0	0	29	21	8	21
C2.14	2	22	ID	25	g22-25	1.118		y	u	n	d	1.136398467	1	12	29	23	6	11
C2.15	2	22	ID	75	g22-75	1.383		y	y	y	a	1.491486512	0	0	26	18	8	18
C2.16	2	22	ID	25	g22-25	1.302		n	n	n	a	NA	2	8	NA	23	NA	15
C2.17	2	22	n	0	g22-0	1.213		n	n	n	y	NA	4	23	NA	NA	NA	NA
C2.18	2	22	ID	75	g22-75	1.27		y	y	y	a	1.464119179	2	7	26	20	6	13
C2.19	2	22	ID	10	g22-10	1.329		n	n	n	y	NA	1	10	NA	24	NA	14
C2.20	2	22	ID	50	g22-50	1.64		y	y	y	y	1.450641617	1	6	26	18	8	12
C2.21	2	22	DMSO	0	g22-0	1.616		y	y	y	y	1.42745588	0	0	23	18	5	18
C2.22	2	22	ID	10	g22-10	1.189		n	n	n	y	NA	0	0	NA	25	NA	25
C2.23	2	22	ID	50	g22-50	1.325		n	n	n	y	NA	4	11	NA	22	NA	11
C2.24	2	22	ID	50	g22-50	1.328		y	y	y	y	1.262517194	3	10	29	18	11	8
C2.25	2	25	n	0	g25-0	1.192		y	y	y	y	1.558419881	1	1	9	5	4	4
C2.26	2	25	ID	10	g25-10	1.212		y	y	y	a	1.540281063	2	4	11	7	4	3
C2.27	2	25	ID	25	g25-25	1.259		y	u	n	a	1.14312	1	2	11	7	4	5
C2.28	2	25	ID	10	g25-10	1.21		y	y	y	a	1.390273507	1	4	15	9	6	5
C2.29	2	25	ID	25	g25-25	1.115		y	u	n	a	1.19035499	1	3	16	10	6	7
C2.30	2	25	ID	75	g25-75	1.432		y	y	y	a	1.642432815	3	3	10	7	3	4
C2.31	2	25	ID	50	g25-50	1.005		y	u	n	a	1.294958968	1	2	13	8	5	6
C2.32	2	25	ID	75	g25-75	1.11		y	y	y	a	1.646155323	1	1	14	9	5	8
C2.33	2	25	ID	50	g25-50	1.123		y	y	y	a	1.505058477	1	3	15	10	5	7
C2.34	2	25	ID	10	g25-10	1.01		y	y	y	a	1.288612171	2	3	10	7	3	4
C2.35	2	25	DMSO	0	g25-0	1.139		y	y	y	y	1.805311463	1	1	15	12	3	11
C2.36	2	25	ID	25	g25-25	1.45		y	y	y	a	1.177150696	1	3	16	12	4	9
C2.37	2	25	n	0	g25-0	1.175		y	y	y	y	1.546718576	1	1	11	8	3	7
C2.38	2	25	ID	25	g25-25	1.131		y	y	y	a	1.631340043	1	1	15	11	4	10
C2.39	2	25	ID	75	g25-75	1.188		y	y	y	a	1.630656686	1	4	14	11	3	7
C2.40	2	25	ID	25	g25-25	1.055		y	y	y	a	1.237610186	1	3	17	13	4	10
C2.41	2	25	DMSO	0	g25-0	1.213		y	y	y	y	1.596934396	1	0	10	7	3	7
C2.42	2	25	ID	50	g25-50	0.929		y	y	y	a	1.689802984	0	0	8	5	3	5
C2.43	2	25	ID	50	g25-50	1.097		y	y	y	a	1.894839496	1	4	15	10	5	6
C2.44	2	25	DMSO	0	g25-0	1.647		y	y	y	y	1.680735057	1	4	11	7	4	3
C2.45	2	25	ID	10	g25-10	1.458		y	y	y	a	1.340894901	2	3	15	11	4	8
C2.46	2	25	ID	10	g25-10	1.009		y	y	y	a	1.314191012	1	3	13	9	4	6
C2.47	2	25	n	0	g25-0	0.988		y	y	y	y	1.450541458	1	3	16	12	4	9
C2.48	2	25	ID	50	g25-50	1.363		y	y	y	a	1.455751893	0	0	11	6	5	6
C2.49	2	28	ID	10	g28-10	1.015		y	u	n	a	0.999097251	1	2	14	10	4	8
C2.50	2	28	ID	25	g28-25	1.377		y	y	y	a	1.648014567	1	2	15	11	4	9
C2.51	2	28	ID	50	g28-50	0.921		y	y	y	a	1.53826831	1	3	14	9	5	6
C2.52	2	28	DMSO	0	g28-0	1.011		y	y	y	y	1.462116878	1	1	8	5	3	4
C2.53	2	28	ID	75	g28-75	1.415		y	y	y	a	1.625157887	1	1	6	2	4	1
C2.54	2	28	ID	25	g28-25	1.289		y	y	y	a	1.387669801	0	0	15	10	5	10
C2.55	2	28	DMSO	0	g28-0	0.957		y	y	y	y	1.545643432	1	1	22	18	4	17
C2.56	2	28	ID	25	g28-25	1.492		y	y	y	a	1.559094719	0	0	5	2	3	2
C2.57	2	28	n	0	g28-0	1.098		y	y	y	y	1.366999093	2	3	20	14	6	11
C2.58	2	28	ID	50	g28-50	0.957		y	y	y	a	1.716334869	2	2	15	10	5	8
C2.59	2	28	n	0	g28-0	1.185		y	y	y	y	1.501488209	1	3	11	8	3	5
C2.60	2	28	ID	50	g28-50	1.174		y	y	y	a	1.802407002	1	1	10	6	4	5
C2.61	2	28	n	0	g28-0	1.419		n	n	n	y	NA	2	3	NA	NA	NA	NA
C2.62	2	28	ID	25	g28-25	1.5		y	y	y	a	1.44322927	1	2	12	8	4	6
C2.63	2	28	ID	50	g28-50	1.526		y	y	y	a	1.321883136	2	3	12	8	4	5
C2.64	2	28	DMSO	0	g28-0	1.177		y	y	y	y	1.366962775	1	3	18	15	3	12
C2.65	2	28	ID	50	g28-50	1.237		y	y	y	a	1.58471223	2	3	11	7	4	4
C2.66	2	28	ID	10	g28-10	1.517		y	y	y	a	1.527562584	2	2	10	7	3	5
C2.67	2	28	ID	75	g28-75	1.546		y	y	y	a	1.446883547	1	3	9	4	5	1
C2.68	2	28	ID	10	g28-10	1.171		y	y	y	a	1.507875768	1	0	13	10	3	10
C2.69	2	28	ID	10	g28-10	1.145		y	u	n	a	1.245128903	1	0	9	5	4	5
C2.70	2	28	ID	75	g28-75	1.059		y	y	y	a	1.795250195	0	0	10	5	5	5
C2.71	2	28	ID	10	g28-10	1.073		y	y	y	a	1.515580965	0	0	12	7	5	7
C2.72	2	28	ID	25	g28-25	1.063		y	u	n	a	1.189680116	1	2	14	9	5	7
C2.73	2	31	ID	10	g31-10	0.973		y	y	y	a	1.664606227	1	2	10	7	3	5
C2.74	2	31	ID	25	g31-25	1.539		y	y	y	a	1.605739514	0	0	9	6	3	6
C2.75	2	31	ID	75	g31-75	1.349		y	y	y	a	1.42697793	0	0	12	8	4	8
C2.76	2	31	ID	25	g31-25	1.148		y	u	n	a	1.231308219	0	0	12	8	4	8
C2.77	2	31	ID	50	g31-50	1.439		y	y	y	a	1.42365557	1	0	11	6	5	6
C2.78	2	31	n	0	g31-0	1.517		y	y	y	y	1.583493678	1	1	9	7	2	6
C2.79	2	31	ID	50	g31-50	1.208		y	y	y	a	1.455328928	1	3	13	9	4	6
C2.80	2	31	ID	50	g31-50	1.078		y	y	y	a	1.487528345	2	3	12	8	4	5
C2.81	2	31	ID	50	g31-50	1.17		y	y	y	a	1.606557377	0	0	10	6	4	6
C2.82	2	31	DMSO	0	g31-0	1.534		y	y	y	y	1.583591331	0	0	6	2	4	2
C2.83	2	31	ID	10	g31-10	1.051		y	y	y	a	1.85992977	2	1	12	10	2	9
C2.84	2	31	ID	75	g31-75	1.15		y	y	y	a	1.633673557	1	0	9	6	3	6
C2.85	2	31	ID	50	g31-50	1.018		y	y	y	a	1.559135709	0	0	10	6	4	6
C2.86	2	31	DMSO	0	g31-0	1.318		y	y	y	y	1.57444462	0	0	13	12	1	12
C2.87	2	31	ID	25	g31-25	1.379		y	y	y	a	1.505216208	0	0	6	2	4	2
C2.88	2	31	ID	10	g31-10	1.154		y	y	y	a	1.535824977	1	2	11	6	5	4
C2.89	2	31	ID	10	g31-10	1.237		y	y	y	a	1.820560059	0	0	8	7	1	7
C2.90	2	31	n	0	g31-0	0.986		y	y	y	y	1.840749415	2	1	9	8	1	7
C2.91	2	31	ID	10	g31-10	1.203		y	y	y	a	1.340308538	1	1	10	7	3	6
C2.92	2	31	ID	25	g31-25	1.028		y	y	y	a	1.574337203	0	0	11	7	4	7
C2.93	2	31	DMSO	0	g31-0	0.993		y	y	y	y	1.428496002	2	2	20	7	13	5
C2.94	2	31	ID	75	g31-75	1.289		y	y	y	a	1.520168669	1	0	11	7	4	7
C2.95	2	31	n	0	g31-0	1.197		y	y	y	y	1.476170303	1	2	11	7	4	5
C2.96	2	31	ID	25	g31-25	1.217		y	y	y	a	1.715053763	1	0	11	9	2	9
C3.01	3	25	ID	75	g25-75	1.336		y	u	n	d	0.443991853	1	0	13	NA	NA	NA
C3.02	3	25	ID	10	g25-10	1.165		y	u	n	y	0.700045413	0	0	11	NA	NA	NA
C3.03	3	25	n	0	g25-0	1.305		y	u	n	y	0.512892639	0	0	12	NA	NA	NA
C3.04	3	25	ID	50	g25-50	1.387		y	u	n	y	0.863384021	0	0	12	NA	NA	NA
C3.05	3	25	ID	25	g25-25	1.051		y	u	n	a	0.616385911	0	0	9	NA	NA	NA
C3.06	3	25	ID	50	g25-50	1.019		y	u	n	a	0	1	3	11	NA	NA	NA
C3.07	3	25	DMSO	0	g25-0	1.362		y	u	n	y	0.551346972	0	0	9	NA	NA	NA
C3.08	3	25	DMSO	0	g25-0	1.29		y	u	n	a	0.74950495	0	0	12	NA	NA	NA
C3.09	3	25	ID	25	g25-25	1.412		y	u	n	d	0.477059813	0	0	13	NA	NA	NA
C3.10	3	25	ID	10	g25-10	1.032		y	u	n	y	0.402362205	0	0	13	NA	NA	NA
C3.11	3	25	n	0	g25-0	1.269		y	u	n	y	0.621363636	0	0	11	NA	NA	NA
C3.12	3	25	ID	10	g25-10	1.589		y	u	n	y	0.256654617	0	0	14	NA	NA	NA
C3.13	3	25	ID	25	g25-25	0.899		y	u	n	a	0.703601695	1	1	11	NA	NA	NA
C3.14	3	25	ID	25	g25-25	0.858		y	u	n	y	0.573523422	0	0	11	NA	NA	NA
C3.15	3	25	ID	75	g25-75	1.787		y	u	n	y	0.704669353	1	2	11	NA	NA	NA
C3.16	3	25	ID	25	g25-25	1.071		y	u	n	y	0.62925	0	0	13	NA	NA	NA
C3.17	3	25	n	0	g25-0	1.133		y	u	n	y	0.178794179	0	0	9	NA	NA	NA
C3.18	3	25	ID	75	g25-75	1.317		y	u	n	d	0.561021404	0	0	15	NA	NA	NA
C3.19	3	25	ID	10	g25-10	1.081		y	u	n	y	0.607479573	1	0	12	NA	NA	NA
C3.20	3	25	ID	50	g25-50	1.479		y	u	n	a	0.589168279	0	0	11	NA	NA	NA
C3.21	3	25	DMSO	0	g25-0	1.227		y	u	n	y	0.59583211	0	0	12	NA	NA	NA
C3.22	3	25	ID	10	g25-10	0.957		y	u	n	a	0.505525993	0	0	12	NA	NA	NA
C3.23	3	25	ID	50	g25-50	0.813		y	u	n	a	0.3238155	0	0	13	NA	NA	NA
C3.24	3	25	ID	50	g25-50	1.74		y	u	n	d	NA	1	1	13	NA	NA	NA
C3.25	3	22	n	0	g22-0	1.368		n	n	n	a	NA	1	1	NA	NA	NA	NA
C3.26	3	22	ID	10	g22-10	1.167		n	n	n	a	0.287608363	0	0	NA	NA	NA	NA
C3.27	3	22	ID	25	g22-25	1.446		y	u	n	y	0	0	0	17	NA	NA	NA
C3.28	3	22	ID	10	g22-10	1.15		y	u	n	a	0.249084249	0	0	15	NA	NA	NA
C3.29	3	22	ID	25	g22-25	1.561		y	u	n	d	0	0	0	16	NA	NA	NA
C3.30	3	22	ID	75	g22-75	1.108		n	n	n	y	NA	0	0	NA	NA	NA	NA
C3.31	3	22	ID	50	g22-50	1.336		y	u	n	y	0.26016974	1	1	17	NA	NA	NA
C3.32	3	22	ID	75	g22-75	1.249		n	n	n	d	NA	0	0	NA	NA	NA	NA
C3.33	3	22	ID	50	g22-50	1.479		y	u	n	d	0	0	0	21	NA	NA	NA
C3.34	3	22	ID	10	g22-10	0.894		y	u	n	a	0	0	0	16	NA	NA	NA
C3.35	3	22	DMSO	0	g22-0	0.989		n	n	n	y	NA	2	9	NA	NA	NA	NA
C3.36	3	22	ID	25	g22-25	1.012		y	u	n	d	0.388481391	0	0	19	NA	NA	NA
C3.37	3	22	n	0	g22-0	1.309		n	n	n	a	NA	0	0	NA	NA	NA	NA
C3.38	3	22	ID	25	g22-25	1.517		y	u	n	a	0	0	0	16	NA	NA	NA
C3.39	3	22	ID	75	g22-75	1.036		n	n	n	y	NA	0	0	NA	NA	NA	NA
C3.40	3	22	ID	25	g22-25	1.562		y	u	n	a	0.303977273	0	0	21	NA	NA	NA
C3.41	3	22	DMSO	0	g22-0	1.773		y	u	n	y	0.398517674	0	0	19	NA	NA	NA
C3.42	3	22	ID	50	g22-50	1.286		y	u	n	d	0	1	1	23	NA	NA	NA
C3.43	3	22	ID	50	g22-50	1.065		n	n	n	a	NA	0	0	NA	NA	NA	NA
C3.44	3	22	DMSO	0	g22-0	1.739		n	n	n	y	NA	1	1	NA	NA	NA	NA
C3.45	3	22	ID	10	g22-10	0.876		y	u	n	a	0	1	0	16	NA	NA	NA
C3.46	3	22	ID	10	g22-10	1.546		y	u	n	d	NA	0	0	20	NA	NA	NA
C3.47	3	22	n	0	g22-0	0.818		n	n	n	a	NA	3	5	NA	NA	NA	NA
C3.48	3	22	ID	50	g22-50	2.191		y	u	n	d	0	0	0	28	NA	NA	NA
C3.49	3	28	ID	10	g28-10	1.085		y	u	n	a	0.63397642	0	0	10	NA	NA	NA
C3.50	3	28	ID	25	g28-25	1.372		y	u	n	a	0.611810861	0	0	9	NA	NA	NA
C3.51	3	28	ID	50	g28-50	1.457		y	u	n	a	0.528888889	0	0	9	NA	NA	NA
C3.52	3	28	DMSO	0	g28-0	1.195		y	u	n	a	0.637993921	0	0	8	NA	NA	NA
C3.53	3	28	ID	75	g28-75	1.031		y	u	n	a	0.555178711	0	0	8	NA	NA	NA
C3.54	3	28	ID	25	g28-25	1.207		y	u	n	a	0.721700128	0	0	9	NA	NA	NA
C3.55	3	28	DMSO	0	g28-0	1.513		y	u	n	a	0.549989777	1	0	7	NA	NA	NA
C3.56	3	28	ID	25	g28-25	1.24		y	u	n	a	NA	1	1	8	NA	NA	NA
C3.57	3	28	n	0	g28-0	0.961		y	u	n	a	0.701999167	0	0	9	NA	NA	NA
C3.58	3	28	ID	50	g28-50	1.595		y	u	n	d	0.594636525	0	0	9	NA	NA	NA
C3.59	3	28	n	0	g28-0	1.036		y	u	n	a	1.134377038	0	0	9	NA	NA	NA
C3.60	3	28	ID	50	g28-50	0.952		y	u	n	a	0.658774713	0	0	9	NA	NA	NA
C3.61	3	28	n	0	g28-0	1.765		y	u	n	a	0.63762598	1	0	7	NA	NA	NA
C3.62	3	28	ID	25	g28-25	1.127		y	u	n	a	0.426929392	0	0	11	NA	NA	NA
C3.63	3	28	ID	50	g28-50	1.555		y	u	n	a	0.530410833	0	0	11	NA	NA	NA
C3.64	3	28	DMSO	0	g28-0	1.034		y	u	n	a	0.377227292	0	0	7	NA	NA	NA
C3.65	3	28	ID	50	g28-50	1.227		y	u	n	a	0.729897547	0	0	12	NA	NA	NA
C3.66	3	28	ID	10	g28-10	1.393		y	u	n	a	0.699841306	0	0	11	NA	NA	NA
C3.67	3	28	ID	75	g28-75	1.531		y	u	n	a	0.467071057	0	0	9	NA	NA	NA
C3.68	3	28	ID	10	g28-10	1.293		y	u	n	a	0.525351513	0	0	11	NA	NA	NA
C3.69	3	28	ID	10	g28-10	1.045		y	u	n	a	0.945994065	1	1	8	NA	NA	NA
C3.70	3	28	ID	75	g28-75	1.006		y	u	n	a	0.375106564	0	0	13	NA	NA	NA
C3.71	3	28	ID	10	g28-10	1.443		y	u	n	a	0.579634465	1	0	7	NA	NA	NA
C3.72	3	28	ID	25	g28-25	1.444		y	u	n	a	0.442341549	0	0	11	NA	NA	NA
C3.73	3	31	ID	10	g31-10	1.195		y	u	n	a	0.587824738	0	0	7	NA	NA	NA
C3.74	3	31	ID	25	g31-25	1.136		y	u	n	a	0.762260128	0	0	9	NA	NA	NA
C3.75	3	31	ID	75	g31-75	0.968		y	u	n	a	0.4840465	0	0	7	NA	NA	NA
C3.76	3	31	ID	25	g31-25	1.431		y	u	n	a	0.449662753	0	0	5	NA	NA	NA
C3.77	3	31	ID	50	g31-50	1.409		y	u	n	a	0.553255814	1	0	10	NA	NA	NA
C3.78	3	31	n	0	g31-0	0.925		y	u	n	a	0.601914894	0	0	11	NA	NA	NA
C3.79	3	31	ID	50	g31-50	1.076		y	u	n	a	0.717453692	0	0	10	NA	NA	NA
C3.80	3	31	ID	50	g31-50	1.58		y	u	n	a	0.729546639	0	0	10	NA	NA	NA
C3.81	3	31	ID	50	g31-50	0.894		y	u	n	a	NA	0	0	10	NA	NA	NA
C3.82	3	31	DMSO	0	g31-0	0.836		n	n	n	a	NA	1	0	NA	NA	NA	NA
C3.83	3	31	ID	10	g31-10	1.486		y	u	n	a	0.486345904	0	0	8	NA	NA	NA
C3.84	3	31	ID	75	g31-75	1.006		y	u	n	a	0.799087915	0	0	8	NA	NA	NA
C3.85	3	31	ID	50	g31-50	1.08		y	u	n	a	0.58485139	0	0	10	NA	NA	NA
C3.86	3	31	DMSO	0	g31-0	1.154		n	n	n	a	0	0	0	NA	NA	NA	NA
C3.87	3	31	ID	25	g31-25	1.546		y	u	n	a	0.606755895	0	0	10	NA	NA	NA
C3.88	3	31	ID	10	g31-10	1.441		y	u	n	a	NA	1	0	12	NA	NA	NA
C3.89	3	31	ID	10	g31-10	1.175		y	u	n	a	0.647091109	0	0	10	NA	NA	NA
C3.90	3	31	n	0	g31-0	1.137		y	u	n	a	0	0	0	15	NA	NA	NA
C3.91	3	31	ID	10	g31-10	1.343		y	u	n	a	0.600162866	0	0	10	NA	NA	NA
C3.92	3	31	ID	25	g31-25	1.007		y	u	n	a	0.698377168	1	3	10	NA	NA	NA
C3.93	3	31	DMSO	0	g31-0	1.014		n	n	n	a	NA	0	0	NA	NA	NA	NA
C3.94	3	31	ID	75	g31-75	1.395		y	u	n	a	0.586830213	0	0	10	NA	NA	NA
C3.95	3	31	n	0	g31-0	1.24		y	u	n	a	0	0	0	14	NA	NA	NA
C3.96	3	31	ID	25	g31-25	1.238		y	u	n	a	0.332736573	0	0	11	NA	NA	NA
