## Supplementary material for "Combination of indomethacin and temperature produces reliable strobilation in *Cassiopea xamachana* but batch effects create high variability in ephyra outcomes": S2-S6: S4_Raw_Data_Trial2_Spring2023.xlsx

### Sheet: Daily Sheet
	Day 0	Day 0	Day 1	Day 2	Day 3	Day 4	Day 5	Day 6	Day 7	Day 8	Day 9	Day 10	Day 11	Day 12	Day 13	Day 14	Day 15	Day 16	Day 17	Day 18	Day 19	Day 20	Day 21	Day 22	Day 23	Day 24	Day 25	Day 26	Day 27	Day 28	Day 29
c01																							S early	S early	s 5	s 5	S 7	S 7	S 7	S 7	S 7
c02		b	b	b	bx2	b	b	b	b		b	b	b
c03					b	b	bx2	b	b	b	b	b		b	b	b			b	b	b								S early	S 5	S 5
c04						bx2													S early	S 3	S 5	S 6	S 7	S 7	s 7	s 7	S 7	R
c05	b	b	b	b	b		b		b	b	b																S early	S 3	S 5	S 7	S 7
c06	bx2	bx3	bx2	bx2	bx2	bx4	b	b															S early	S 3	s 4	s 5	S 6	S 6	S 7	S 7	S 7
c07																					S early	s 5	S 6	S 7	s 7	s 7	S 7 won't stop moving	R
c08				b	b	bx2	bx2	b	b	b	b	b	b	b	b	b	b	b		b	b	b	b	b	bx2	b	b
c09				b	b	bx2	b	bx2	b	b	b	b	b																	S early	S 4
c10				b	b	b	b		b	b	b	b								S early	S early	s 4	S 5	S 7	s 7	s 7	S 7	S 7	S 7	R
c11	b	b	bx2	b	b		bx2	b	bx2	b		b	b	bx2	b	b				b										S early	S 4 or 5
c12						b	b	b,	b.	b	b	b
c13																					S early	s 2	S 5	S 6	s 7	S 7	S 7	S 7	S 7	S 7	R
c14								b	b	b	b	b	b	b				S early?			S early		S early	S early	s 5	S 6	S 7	S 7	S 7	S 7	R
c15																				s 3	S 6	s 6	S 7	S 7	s 7	S 7	R
c16		b	b		b	b	b	b	b	b													S early	S early	s 5	S 6	S 7	S 7	S 7	S 7	S 7
c17	b	b	b	b	b	b	b	b	bx2	b	b	b	b	b		b	b	b	b				b	b	b
c18	b	b	b	b	b	b	bx2	b	b												S early	s 3	S 5	S 7	s 7	S 7	S 7	R
c19	b	b	b	b	b	b	b	b	b	b	b	b														S 4	S 5	S 7	S 7	S 7	S7
c20	b	b	b	b	b	b	b	b											S early	s 4	S 5	s 5	S 7	S 7	s 7	S 7	S 7	R
c21																			S early	s 4	S 5	s 6	S 7	S 7	R
c22																									s early	S early	S 4	S 6	S 7	S 7	S 7
c23				b		b		b	b		b	b	b										S early	S 5	s 5	S 6	S 7	S 7	S 7	S 7	S 7
c24				b	b	bx2		b		b	b	b							S early	s 5	S 6	s 7	S 7	S 7	s 7	S 7	S 7	S 7	S 7	S 7	R
c25			b				S 3	S 6	S 7	S 7	R						Polyp Restored								s 5	S 7	S 7	R
c26	b	b	b		b	b			S malformed (4?)	S 7	S 7	S 7	R						Polyp Restored				S 6?	S 7?	s 7	S 7	S 7	R + Head detached	Removed	Removed	Removed
c27	b	b	b	b					S malformed (4?)	S 7	S 7	S 7	R			Head detached, weird ephyra-like transformation			Removed	Removed	Removed	Removed	Removed	Removed	Removed	Removed	Removed	Removed	Removed	Removed	Removed
c28	b	b	b	b	b	b				S early	S 6	S 7	S 7	S 7	S 7	S 7	R						Secondary R + Removed	Removed	Removed	Removed	Removed	Removed	Removed	Removed	Removed
c29		b	b	b	b							S 3	S 6	S 7	S 7	S 7	S 7	R				Removed	Removed	Removed	Removed	Removed	Removed	Removed	Removed	Removed	Removed
c30	b		b		b				S 4	S 6 or 7	S 7	R						Removed	Removed	Removed	Removed	Removed	Removed	Removed	Removed	Removed	Removed	Removed	Removed	Removed	Removed
c31	b	b	b	b					S early	S 5	S 6	S 7	S 7	S 7	R				Ephyra like transformation		Removed	Removed	Removed	Removed	Removed	Removed	Removed	Removed	Removed	Removed	Removed
c32		b	b						S early		S 4	S 6	S 7	S 7	S 7	R			Head detached			Removed	Removed	Removed	Removed	Removed	Removed	Removed	Removed	Removed	Removed
c33		b	b	b	b							S 5	S 7	S 7	S 7	S 7	R		Ephyra like transformation			Removed	Removed	Removed	Removed	Removed	Removed	Removed	Removed	Removed	Removed
c34	b	bx2	b	b	b				S 3	S 7	S 7	R						Polyp Restored	Head detached							???	???		Removed	Removed	Removed
c35	b	b	b											S 5	S 6	S 7	R						Polyp restored
c36				b	b								S 2(?)	S 6	S 7	S 7	S 7	R						Removed	Removed	Removed	Removed	Removed	Removed	Removed	Removed
c37	b	b	b						S early	S 5	S 7	S 7	R						Polyp restored						?	1	S 7	S 7	S 7	R
c38	b	b	b		b						S early	S early	S 7	S 7	S 7	S 7	R		Ephyra like transformation			Removed	Removed	Removed	Removed	Removed	Removed	Removed	Removed	Removed	Removed
c39		b	b	b	b	b						S early	S 6	S 7	S 7	R				Ephyra like transformation				Removed	Removed	Removed	Removed	Removed	Removed	Removed	Removed
c40		b	b	b	b								S early	S early	S 5	S 7	S 7	S 7	R							Removed	Removed	Removed	Removed	Removed	Removed
c41	b	b							S malformed (3?)	S 7	S 7	R						Polyp Restored									S early	S 5	S 7	S 7	R
c42						S 2?	S 3		S 7	R							Removed	Removed	Removed	Removed	Removed	Removed	Removed	Removed	Removed	Removed	Removed	Removed	Removed	Removed	Removed
c43		b	b	b	b	b						S 4	S 7	S 7	S 7	S 7	R					Removed	Removed	Removed	Removed	Removed	Removed	Removed	Removed	Removed	Removed
c44						b			S 3	S 7	S 7	S 7	R						P restored										S 5	S 7	R
c45	b	bx2	bx2	bx2	b								s 3	S 6	S 7	S 7	R					Secondary R				Removed	Removed	Removed	Removed	Removed	Removed
c46				b	b						S 6	S 7	S 7	S 7	R			b?			Removed	Removed	Removed	Removed	Removed	Removed	Removed	Removed	Removed	Removed	Removed
c47				b	b								S early	S 6	S 6	S 7	S 7	R
c48								S 3	S 6	S 7	S 7	S 7	R		head detached						Removed	Removed	Removed	Removed	Removed	Removed	Removed	Removed	Removed	Removed	Removed
c49		b	b	b							S early	S 5	S 7	S 7	S 7	R						Removed	Removed	Removed	Removed	Removed	Removed	Removed	Removed	Removed	Removed
c50	b	b	b+polyp	b+polyp	secondary polyp removed						S early	S early	S 6	S 7	S 7	S 7	R		head detached + ephyra like transformation				Secondary R + Removed	Removed	Removed	Removed	Removed	Removed	Removed	Removed	Removed
c51		b	b	b	b						S 5 or 6	S 5	S 7	S 7	S 7	R + Head separated							Removed	Removed	Removed	Removed	Removed	Removed	Removed	Removed	Removed
c52			b				S 3	S 7	S 7	R							Polyp Restored								s 4	S 7	S 7 won't stop moving	R
c53			b	S 4	S 6	S 7	S 7	R									Removed	Removed	Removed	Removed	Removed	Removed	Removed	Removed	Removed	Removed	Removed	Removed	Removed	Removed	Removed
c54											S early	S 5	S 7	S 7	S 7	S 7	R						Removed	Removed	Removed	Removed	Removed	Removed	Removed	Removed	Removed
c55		b	b+secondary polyp removed																	S 5	S 7	S 7	S 7	R
c56				S	S 6	S 7	R				Head detached	Head detached	Head detached + Second head	Head detached + Second head	Head detached	Head detached	Stalk removed		head detached		Removed (Ephyra Moved)	Removed	Removed	Removed	Removed	Removed	Removed	Removed	Removed	Removed	Removed
c57		b	bx2+secondary polyp removed	b	b										S early	S 4	?	s?	S 6	S 7	S 7	R
c58	b		b	b								S 5	S 7	S 7	S 7	S 7	R					Removed	Removed	Removed	Removed	Removed	Removed	Removed	Removed	Removed	Removed
c59			b	b	b					S 4	S 7	S 7	R						Polyp Restored									S early	S 6	R
c60	b	b	b					S 3	S 6	S 7	S 7	R						Removed	Removed	Removed	Removed	Removed	Removed	Removed	Removed	Removed	Removed	Removed	Removed	Removed	Removed
c61	b	b	bx2	b	b
c62	Replaced for S		b	b					S early	S 4	S 7	S 7	S 7	R							Removed	Removed	Removed	Removed	Removed	Removed	Removed	Removed	Removed	Removed	Removed
c63		b	bx2	b	b				S early (3?)	S 5	S 7	S 7	S 7	R		Head detached				Removed	Removed	Removed	Removed	Removed	Removed	Removed	Removed	Removed	Removed	Removed	Removed
c64		b	b	b	b											S early?	S 4	S 6	S 7	R
c65	b	b	b		b				S malformed 5	S 7	S 7	S 7	R	Head detached					Removed	Removed	Removed	Removed	Removed	Removed	Removed	Removed	Removed	Removed	Removed	Removed	Removed
c66	b	b, Secondary polyp	b, secondary polyp	b		secondary polyp	Secondary polyp	Secondary polyp	S 4	S 7	S 7	R				Planuloid bud found???		Removed	Removed	Removed	Removed	Removed	Removed	Removed	Removed	Removed	Removed	Removed	Removed	Removed	Removed
c67					b	S 3	S 6	S 7	S 7	S 7	R		Head detached	Head detached			Removed	Removed	Removed	Removed	Removed	Removed	Removed	Removed	Removed	Removed	Removed	Removed	Removed	Removed	Removed
c68	b									S early	S early	S 5	S 6	S 7	R				ephyra like transformation		Secondary R			Head detached		Removed	Removed	Removed	Removed	Removed	Removed
c69		b					S 3	S 6	S 7	S 7	R					Detached	Removed	Removed	Removed	Removed	Removed	Removed	Removed	Removed	Removed	Removed	Removed	Removed	Removed	Removed	Removed
c70							S 4	S 5	S malformed 6	S 6	S 7	R						Removed	Removed	Removed	Removed	Removed	Removed	Removed	Removed	Removed	Removed	Removed	Removed	Removed	Removed
c71									S 6	S 7	S 7	S 7	S 7	R + Head detached?	head detached					Removed	Removed	Removed	Removed	Removed	Removed	Removed	Removed	Removed	Removed	Removed	Removed
c72			b	b							S 3	S 6	S 7	S 7	S 7	R						Removed	Removed	Removed	Removed	Removed	Removed	Removed	Removed	Removed	Removed
c73			b	b					S 6	S 7	S 7	R						Removed	Removed	Removed	Removed	Removed	Removed	Removed	Removed	Removed	Removed	Removed	Removed	Removed	Removed
c74						S early	S early	S 4	S 6	S 7	R			Head detached			Removed	Removed	Removed	Removed	Removed	Removed	Removed	Removed	Removed	Removed	Removed	Removed	Removed	Removed	Removed
c75									S early	S 5	S 7	S 7	S 7	R			Head detached			Removed	Removed	Removed	Removed	Removed	Removed	Removed	Removed	Removed	Removed	Removed	Removed
c76									S early	S 7	S 7	S 7	S 7	R	?					Removed	Removed	Removed	Removed	Removed	Removed	Removed	Removed	Removed	Removed	Removed	Removed
c77	b				secondary polyp removed			S 4	S 7	S 7	S 7	S 7	R			Head detached			Removed	Removed	Removed	Removed	Removed	Removed	Removed	Removed	Removed	Removed	Removed	Removed	Removed
c78	b	b	b						S 5	S 7	R						Polyp Restored												S early	S 6	S 7
c79		b?	b	b	b					S early	S 5 or 6	S 7	S 7	S 7	R	Nothing left					Removed	Removed	Removed	Removed	Removed	Removed	Removed	Removed	Removed	Removed	Removed
c80	b				b				S 2?	S 5	S 7	S 7	S 7	R						Removed	Removed	Removed	Removed	Removed	Removed	Removed	Removed	Removed	Removed	Removed	Removed
c81								S 4	S 7	S 7	S 7	R				Head detached		Removed	Removed	Removed	Removed	Removed	Removed	Removed	Removed	Removed	Removed	Removed	Removed	Removed	Removed
c82			S early	S	S 6	S 7	S 7 + Secondary polyp	R									Polyp Restored				S 3	Secondary R
c83	b		b									S 6	S 7	R						Ephyra like transformation		Removed	Removed	Removed	Removed	Removed	Removed	Removed	Removed	Removed	Removed
c84	b							S 4	S 7	S 7	R						Removed	Removed	Removed	Removed	Removed	Removed	Removed	Removed	Removed	Removed	Removed	Removed	Removed	Removed	Removed
c85								S 6	S 7	S 7	S 7	R						Removed	Removed	Removed	Removed	Removed	Removed	Removed	Removed	Removed	Removed	Removed	Removed	Removed	Removed
c86													S early	S 6	R
c87				S	S 6	S 7	S 7	R						Head detached			Removed	Removed	Removed	Removed	Removed	Removed	Removed	Removed	Removed	Removed	Removed	Removed	Removed	Removed	Removed
c88		b	b	b				S 3	S 5	S 7	S 7	S 7	R						Removed	Removed	Removed	Removed	Removed	Removed	Removed	Removed	Removed	Removed	Removed	Removed	Removed
c89								Polyp suffering	S 6	R				Head detached			Removed	Removed	Removed	Removed	Removed	Removed	Removed	Removed	Removed	Removed	Removed	Removed	Removed	Removed	Removed
c90			bx2		secondary polyp removed				S 2	S 6	R						Polyp Restored				S 3	S 5	S 7	Secondary R
c91			b					S early	S 4	S 7	S 7	R				Head detached		Removed	Removed	Removed	Removed	Removed	Removed	Removed	Removed	Removed	Removed	Removed	Removed	Removed	Removed
c92									S 5	S 7	S 7	S 7	R						Removed	Removed	Removed	Removed	Removed	Removed	Removed	Removed	Removed	Removed	Removed	Removed	Removed
c93	b			b	secondary polyp removed														S early	S 4	S 6	R
c94		b							S 5	S 7	S 7	S 7	R			Head detached			Removed	Removed	Removed	Removed	Removed	Removed	Removed	Removed	Removed	Removed	Removed	Removed	Removed
c95			b	b					S 3	S 6	S 7	S 7	R						Polyp Restored
c96		b						S early			S 7	S 7	R						Removed	Removed	Removed	Removed	Removed	Removed	Removed	Removed	Removed	Removed	Removed	Removed	Removed

### Sheet: Ephyra Measurements
		DoR	D1	D2	D3	3 Day ave	D7	D14	Ratio	Healthy
c04		26	6.165	5.572	7.127	6.288	6.437	7.671	1.21994	y
c07		26	6.28	6.882	8.07	7.07733	7.05	8.7	1.22928	y
c10		28	6.678	6.016	5.739	6.14433	7.054	7.1	1.15554	y
c13		29	4.441		5.047	4.744	6.232	6.454	1.36046	y
c14		29	5.346	5.096	5.218	5.22	6.206	5.932	1.1364	n
c15		25	5.271	5.053	5.357	5.227	6.079	7.796	1.49149	y
c18		26	4.917	5.138	6.458	5.50433	6.294	8.059	1.46412	y
c20		26	5.897	6.026		5.9615	6.071	8.648	1.45064	y
c21		23	5.867	6.735	6.607	6.403	7.661	9.14	1.42746	y
c24		29	4.635	4.569	5.336	4.84667	5.531	6.119	1.26252	y
c25		9	5.441	5.533	5.202	5.392	5.702	8.403	1.55842	y
c26		11	5.4	4.61	4.364	4.79133	5.361	7.38	1.54028	y
c27		11	4.2	4.373	3.927	4.16667	4.751	4.763	1.14312	n
c28	malformed	15	3.154	4.401	4.803	4.11933	5.536	5.727	1.39027	y
c29		16	5.229	4.834	4.867	4.97667	5.068	5.924	1.19035	n
c30		10	3.608	3.56	3.437	3.535	4.696	5.806	1.64243	y
c31		13	4.159	4.321	4.315	4.265	4.992	5.523	1.29496	n
c32		14	3.291	3.605	3.521	3.47233	3.59	5.716	1.64616	y
c33		15	4.486	4.901	4.55	4.64567	5.11	6.992	1.50506	y
c34		10	5.015	5.064	4.858	4.979	6.38	6.416	1.28861	y
c35		15	4.776	5.11	5.477	5.121	6.327	9.245	1.80531	y
c36		16	5.274	4.679	5.356	5.103	5.582	6.007	1.17715	y
c37		11	4.629	4.835	4.92	4.79467	5.854	7.416	1.54672	y
c38		15	4.868	5.246	5.087	5.067	5.418	8.266	1.63134	y
c39		14	3.975	3.667	4.114	3.91867	4.679	6.39	1.63066	y
c40		17	5.025	5.185		5.105		6.318	1.23761	y
c41		10	5.344	5.228	5.738	5.43667	6.438	8.682	1.59693	y
c42		8	4.2	4.207	3.724	4.04367	4.417	6.833	1.6898	y
c43		15	4.032	4.255	4.018	4.10167	4.681	7.772	1.89484	y
c44		11	4.666	4.988	5.202	4.952	6.304	8.323	1.68074	y
c45		15	4.501	4.984	4.93	4.805	5.114	6.443	1.34089	y
c46		13	4.506	4.521	3.946	4.32433	5.343	5.683	1.31419	y
c47	malformed	16	3.359	4.387	4.628	4.12467	5.345	5.983	1.45054	y
c48	malformed	11	3.96	4.934	4.971	4.62167	5.583	6.728	1.45575	y
c49		14	4.225	3.738	4.222	4.06167	4.414	4.058	0.999097	n
c50		15	4.717	4.883	4.679	4.75967	5.564	7.844	1.64801	y
c51		14	4.415	3.742	4.582	4.24633		6.532	1.53827	y
c52		8	4.02	4.258	3.957	4.07833	4.704	5.963	1.46212	y
c53		6	4.793	3.991	4.675	4.48633	5.574	7.291	1.62516	y
c54		15	4.073	3.898	3.513	3.828	4.317	5.312	1.38767	y
c55		22	5.039	4.724	5.157	4.97333	6.518	7.687	1.54564	y
c56		5	4.858	4.633	4.825	4.772	7.44	7.44	1.55909	y
c57		20	3.9	3.244	3.886	3.67667	4.961	5.026	1.367	y
c58		15	3.739	3.964	3.8	3.83433	4.793	6.581	1.71633	y
c59		11	4.3	4.371	4.432	4.36767		6.558	1.50149	y
c60		10	4.778	4.62	4.312	4.57	4.162	8.237	1.80241	y
c62		12	5.19	4.916	4.981	5.029	5.37	7.258	1.44323	y
c63		12	4.735	4.561	4.532	4.60933	5.004	6.093	1.32188	y
c64		18	4.747	4.738	4.699	4.728	5.066	6.463	1.36696	y
c65		11	3.714	3.448	3.958	3.70667	4.418	5.874	1.58471	y
c66		10	5.317	5.222	5.08	5.20633		7.953	1.52756	y
c67		9	4.863	4.519	4.512	4.63133	5.328	6.701	1.44688	y
c68	malformed	13	3.241	4.047	3.949	3.74567	4.622	5.648	1.50788	y
c69		9	4.323	3.334	4.096	3.91767	4.31	4.878	1.24513	n
c70	malformed	10	3.602	3.33	3.3	3.41067		6.123	1.79525	y
c71	malformed	12	4.139	4.104	4.176	4.13967	4.837	6.274	1.51558	y
c72		14	4.129	4.148	4.165	4.14733	4.699	4.934	1.18968	n
c73		10	4.28	4.039	4.785	4.368		7.271	1.66461	y
c74		9	5.19	3.66	4.74	4.53	5.063	7.274	1.60574	y
c75		12	4.399	4.066	4.086	4.18367	4.16	5.97	1.42698	y
c76		12	4.449	3.623	4.059	4.04367	4.207	4.979	1.23131	n
c77		11	4.166	4.165	4.165	4.16533	4.331	5.93	1.42366	y
c78		9	5.06	4.686	4.806	4.85067	5.273	7.681	1.58349	y
c79	malformed	13	3.666	3.586	3.191	3.481	4.214	5.066	1.45533	y
c80		12	4.512	3.365	4.03	3.969	4.304	5.904	1.48753	y
c81		10	3.921	3.638	3.97	3.843		6.174	1.60656	y
c82		6	5.208	4.349	4.009	4.522	5.159	7.161	1.58359	y
c83		12	3.421	3.314	3.517	3.41733	4.739	6.356	1.85993	y
c84		9	4.163	3.332	4.164	3.88633	4.732	6.349	1.63367	y
c85		10	4.555	4.108	4.527	4.39667		6.855	1.55914	y
c86		13	4.524	4.381	3.789	4.23133		6.662	1.57444	y
c87		6	4.614	4.298	4.316	4.40933	5.339	6.637	1.50522	y
c88		11	3.326	3.783	3.861	3.65667	6.316	5.616	1.53582	y
c89		8	3.808	3.576	3.472	3.61867	4.688	6.588	1.82056	y
c90		9	3.544	3.758	3.8	3.70067	4.803	6.812	1.84075	y
c91		10	4.441	4.096	4.557	4.36467		5.85	1.34031	y
c92	malformed	11	3.4	3.916	4.226	3.84733	4.649	6.057	1.57434	y
c93		20	4.073	4.369	4.816	4.41933	4.488	6.313	1.4285	y
c94		11	4.184	4.153	4.232	4.18967	5.05	6.369	1.52017	y
c95		11	4.65	4.638	4.875	4.721	4.725	6.969	1.47617	y
c96		11	3.851	3.786	3.523	3.72		6.38	1.71505	y

### Sheet: Calyx Diameter
Polyp ID	Day 0	Day 0	Day 1	Day 2	Day 3	Day 4	Day 5	Day 6	Day 7	Day 8	Day 9	Day 10	Day 11	Day 12	Day 13	Day 14	Day 15	Day 16	Day 17	Day 18	Day 19	Day 20	Day 21	Day 22	Day 23	Day 24	Day 25	Day 26	Day 27	Day 28	Day 29	Day 30	Day 31	Day 32	Day 33	Day 34	Day 35	Day 36
c01	1.459		1.408	1.65	1.693
c02	0.858		1.007	1.016	1.149
c03	1.123		1.352	0.937	1.365
c04	1.69		1.654	1.984	1.89
c05	0.989		1.337	1.333	1.324
c06	1.31		1.481	1.379	1.206
c07	1.432		1.51	1.472	1.467
c08	0.825		0.981	1.132	1.139
c09	1.193		1.156	1.282	1.221
c10	1.244		1.201	1.452	1.354
c11	1.221		1.293	1.267	1.351
c12	0.905		1.03	0.988	1.056
c13	1.467		1.494	1.557	1.627
c14	0.939		1.118	0.989	1.184
c15	1.103		1.383	1.45	1.334
c16	1.198		1.302	1.137	1.28
c17	0.734		1.213	1.306	1.22
c18	1.244		1.27	1.232	1.602
c19	0.993		1.329	1.408	1.349
c20	1.397		1.64	1.612	1.693
c21	1.564		1.616	1.658	1.529
c22	1.034		1.189	1.219	1.434
c23	1.213		1.325	1.398	1.264
c24	1.354		1.328	1.449	1.38
c25	1.598		1.192	1.609	1.584
c26	1.186		1.212	1.411	1.448
c27	1.049		1.259	1.048	1.34
c28	1.025		1.21	1.089	1.243
c29	1.115		1.115	1.203	1.107
c30	1.049		1.432	0.999	1.058
c31	1.427		1.005	1.11	1.379
c32	1.124		1.11	1.223	1.282
c33	1.129		1.123	1.235	1.262
c34	1.326		1.01	1.295	1.302
c35	1.096		1.139	1.173	1.257
c36	1.133		1.45	1.357	1.267
c37	1.228		1.175	1.201	1.261
c38	1.253		1.131	1.213	1.091
c39	1.232		1.188	1.127	1.037
c40	1.125		1.055	1.24	1.061
c41	1.396		1.213	1.204	1.372
c42	1.018		0.929	0.901	1.079
c43	1.139		1.097	1.061	1.109
c44	1.377		1.647	1.637	1.641
c45	1.252		1.458	1.367	1.455
c46	1.003		1.009	1.12	1.082
c47	0.911		0.988	1.066	1.232
c48	1.267		1.363	1.355	1.323
c49	0.965		1.015	1.115	1.057
c50	1.403		1.377	1.483	1.428
c51	1.013		0.921	0.971	1.034
c52	1.348		1.011	1.015	1.035
c53	1.537		1.415	S 4 (1.595)	S 6 (2.084)
c54	1.208		1.289	1.331	1.312
c55	1.074		0.957	0.978	1.125
c56	1.458		1.492	S 4 (1.713)	S 6 (1.922)
c57	1.13		1.098	1.203	1.088
c58	0.998		0.957	1.176	1.238
c59	1.067		1.185	1.277	1.295
c60	1.017		1.174	1.24	1.292
c61	1.316		1.419	1.393	1.099
c62	1.132		1.5	1.496	1.509
c63	1.22		1.526	1.66	1.611
c64	1.24		1.177	1.333	1.198
c65	1.145		1.237	1.248	1.21
c66	1.534		1.517	1.454	1.479
c67	1.471		1.546	1.499	1.5
c68	1.213		1.171	0.997	1.201
c69	1.151		1.145	1.221	1.055
c70	0.979		1.059	1.153	1.181
c71	0.801		1.073	1.209	1.079
c72	1.012		1.063	1.026	1.255
c73	0.949		0.973	1.128	1.117
c74	1.261		1.539	1.24	1.421
c75	1.445		1.349	1.466	1.368
c76	1		1.148	1.298	1.423
c77	1.252		1.439	1.294	1.38
c78	1.314		1.517	1.539	1.372
c79	1.167		1.208	1.232	1.286
c80	1.074		1.078	1.207	1.124
c81	1.01		1.17	1.179	1.223
c82	1.68		S early (1.534)	S 4 (1.596)	S 6 (2.115)
c83	1.076		1.051	1.301	1.128
c84	0.988		1.15	1.356	1.24
c85	1.098		1.018	1.213	1.241
c86	1.258		1.318	1.159	1.245
c87	1.384		1.379	S 3 (1.38)	S 6 (1.426)
c88	1.058		1.154	1.158	1.274
c89	1.627		1.237	1.255	1.286
c90	0.97		0.986	1.051	0.97
c91	1.018		1.203	1.158	1.132
c92	1.093		1.028	1.123	1.266
c93	1.127		0.993	1.058	1.144
c94	1.121		1.289	1.437	1.241
c95	1.22		1.197	1.326	1.154
c96	1.3		1.217	1.387	1.269
	1.18614

### Sheet: Final Sheet
Polyp ID	Temp	Indo	Tempindo	# of ephyrae R	Day of R of ephyra #1	Polyp good condition (0 or 1)	Ephyra Death
c01	22	75	2275			1
c02	22	10	2210			1
c03	22	0	220			1
c04	22	50	2250	1	26	0.5
c05	22	25	2225			1
c06	22	50	2250			1
c07	22	0	220	1	26	1
c08	22	0	220			1
c09	22	25	2225			1
c10	22	10	2210	1	28	1
c11	22	0	220			1
c12	22	10	2210			1
c13	22	25	2225	1	29	0
c14	22	25	2225	1	29	0.5
c15	22	75	2275	1	25	0
c16	22	25	2225			1
c17	22	0	220			1
c18	22	75	2275	1	26	0
c19	22	10	2210	1	29	1
c20	22	50	2250	1	26	1
c21	22	0	220	1	23	1
c22	22	10	2210			1
c23	22	50	2250			1
c24	22	50	2250	1	29	1
c25	25	0	250	2	9	1
c26	25	10	2510	2	11	0
c27	25	25	2525	1	11	0
c28	25	10	2510	2	15	0
c29	25	25	2525	1	16	0
c30	25	75	2575	1	10	0
c31	25	50	2550	1	13	0
c32	25	75	2575	1	14	0
c33	25	50	2550	1	15	0
c34	25	10	2510	1	10	0
c35	25	0	250	1	15	1
c36	25	25	2525	1	16	0
c37	25	0	250	2	11	1
c38	25	25	2525	1	15	0
c39	25	75	2575	1	14	0
c40	25	25	2525	1	17	0
c41	25	0	250	2	10	1
c42	25	50	2550	1	8	0
c43	25	50	2550	1	15	0
c44	25	0	250	2	11	1
c45	25	10	2510	2	15	0
c46	25	10	2510	1	13	0
c47	25	0	250	1	16	1
c48	25	50	2550	1	11	0
c49	28	10	2810	1	14	0
c50	28	25	2825	2	15	0
c51	28	50	2850	1	14	0
c52	28	0	280	2	8	1
c53	28	75	2875	1	6	0
c54	28	25	2825	1	15	0
c55	28	0	280	1	22	1
c56	28	25	2825	1	5	0
c57	28	0	280	1	20	1
c58	28	50	2850	1	15	0
c59	28	0	280	2	11	1
c60	28	50	2850	1	10	0
c61	28	0	280			1
c62	28	25	2825	1	12	0
c63	28	50	2850	1	12	0
c64	28	0	280	1	18	1
c65	28	50	2850	1	11	0
c66	28	10	2810	1	10	0
c67	28	75	2875	1	9	0
c68	28	10	2810	2	13	0
c69	28	10	2810	1	9	0
c70	28	75	2875	1	10	0
c71	28	10	2810	1	12	0
c72	28	25	2825	1	14	0
c73	31	10	3110	1	10	0
c74	31	25	3125	1	9	0
c75	31	75	3175	1	12	0
c76	31	25	3125	1	12	0
c77	31	50	3150	1	11	0
c78	31	0	310	2	9	1
c79	31	50	3150	1	13	0
c80	31	50	3150	1	12	0
c81	31	50	3150	1	10	0
c82	31	0	310	2	6	1
c83	31	10	3110	1	12	0
c84	31	75	3175	1	9	0
c85	31	50	3150	1	10	0
c86	31	0	310	1	13	1
c87	31	25	3125	1	6	0
c88	31	10	3110	1	11	0
c89	31	10	3110	1	8	0
c90	31	0	310	2	9	1
c91	31	10	3110	1	10	0
c92	31	25	3125	1	11	0
c93	31	0	310	1	20	1
c94	31	75	3175	1	11	0
c95	31	0	310	1	11	1
c96	31	25	3125	1	11	0

### Sheet: Well Plate Data
		Bath 1: c1-c24	Bath 2: c25-48	Bath 3: c49-c72	Bath 4: c:73-c96	Room Temp
Day 0 Jan 24	Average Temp	20.9	24.7	28.2	30.8	22
	Min/ Max Temp	20.1, 22.0	24.1, 25.6	26.1,31.2	30.4, 31.3	21.2, 23.1
	Time for Photos and Feeding
	Time for Water Changes
	Total Time out of Baths
Day 0 Jan 25	Average Temp	20.9	24.9	27.4	30.7	22.2
	Min/ Max Temp	20.0, 21.9	24.2, 25.7	24.2, 30.8	29.7, 31.5	21.3, 23.4
	Time for Photos and Feeding	24	26	16	23
	Time for Water Changes	20	20	10	12
	Total Time out of Baths	44	46	26	35
Day 1 Jan 26	Average Temp	21.3	25	27.9	30.7	22.4
	Min/ Max Temp	20.3, 22.5	24.1, 25.9	25.8, 31.2	30.2, 31.4	21.4, 23.6
	Time for Photos and Feeding	17	18	20	19
	Time for Water Changes	13	13	12	18
	Total Time out of Baths
Day 2 Jan 27	Average Temp	21.6	25	28.7	31.2	22.4
	Min/ Max Temp	20.7, 22.6	24.4, 25.8	27.1, 31.5	30.3, 31.6	21.4,23.6
	Time for Photos and Feeding	21	25	19	20
	Time for Water Changes	13	13	16	13
	Total Time out of Baths	34	38	35	33
Day 3 Jan 28	Average Temp	21.4	24.9	28.8	30.9	22.2
	Min/ Max Temp	20.3, 22.5	24.2, 25.7	26.3, 31.6	30.1, 31.4	21.1, 23.5
	Time for Photos and Feeding	23	25	24	25
	Time for Water Changes	11	12	13	11
	Total Time out of Baths	34	37	37	36
Day 4 Jan 29	Average Temp	20.9	24.8	27.5	31.5	22.1
	Min/ Max Temp	20.1, 22.1	24.1, 25.7	25.3, 30.9	30.7, 32.0	21.0, 23.4
	Time for Photos and Feeding	23	24	25	22
	Time for Water Changes	5	5	10	8
	Total Time out of Baths	28	29	35	30
Day 5 Jan 30	Average Temp	20.8	24.7	27.4	31.7
	Min/ Max Temp	19.9, 22.1	24.0, 25.7	25.5, 29.9	31.4, 32.0
	Time for Photos and Feeding	44	13	21	23
	Time for Water Changes	10	9	11	8
	Total Time out of Baths	54	22	32	31
Day 6 Jan 31	Average Temp	20.9	24.7	27.7	31.8
	Min/ Max Temp	19.9, 22.1	24.0, 25.6	25.5, 30.6	31.2, 32.5
	Time for Photos and Feeding	23	16	18	20
	Time for Water Changes	9	8	9	9
	Total Time out of Baths	32	24	27	29
Day 7 Feb 1	Average Temp	21	24.6	27.2	30.9	21.3
	Min/ Max Temp	20.0, 22.6	24.0, 25.6	25.5, 30.3	29.4, 31.9	20.5, 21.8
	Time for Photos and Feeding	10	15	21	22
	Time for Water Changes	13	13	10	13
	Total Time out of Baths	23	28	31	35
Day 8 Feb 2	Average Temp	21.1	24.9	26.7	30.4	21.9
	Min/ Max Temp	19.8, 22.5	24.1, 25.6	25.2, 28.4	29.2, 31.5	20.9, 23.2
	Time for Photos and Feeding	21	20	42	35
	Time for Water Changes	8	8	7	8
	Total Time out of Baths	29	28	49	43
Day 9 Feb 3	Average Temp	21.7	25.1	27	30.9	22.1
	Min/ Max Temp	20.4, 23.3	24.5, 25.9	24.5, 29.7	29.4, 31.5	21.1, 23.3
	Time for Photos and Feeding	18	18	19	21
	Time for Water Changes	9	8	7	8
	Total Time out of Baths	27	26	26	29
Day 10 Feb 4	Average Temp	22	25	27.2	31.2	22.1
	Min/ Max Temp	20.8, 23.5	24.5, 25.9	25, 29.7	31.0, 31.4	21.2, 23.3
	Time for Photos and Feeding	25	30	28	35
	Time for Water Changes	15	18	12	13
	Total Time out of Baths	40	48	40	48
Day 11 Feb 5	Average Temp	22	25	27.6	31.2	22.1
	Min/ Max Temp	20.7, 23.5	24.4, 25.8	25.6, 30.1	31.0, 31.5	21.1, 23.3
	Time for Photos and Feeding	15	24	24	26
	Time for Water Changes	20	15	14	13
	Total Time out of Baths	35	39	38	39
Day 12 Feb 6	Average Temp	22.1	24.9	27.7	31.1	22.1
	Min/ Max Temp	20.9, 23.7	24.2, 25.8	25.8, 30.9	30.6,31.5	21.2, 23.4
	Time for Photos and Feeding	19	29	20	23
	Time for Water Changes	7	6	6	9
	Total Time out of Baths	26	35	26	32
Day 13 Feb 7	Average Temp	21.9	24.8	28.1	30.7	22
	Min/ Max Temp	20.7, 23.4	24.1, 25.7	25.6, 30.8	30.5, 31.0	21, 23.3
	Time for Photos and Feeding	22	18	16	18
	Time for Water Changes	8	8	7	8
	Total Time out of Baths	30	26	23	26
Day 14 Feb 8	Average Temp	21.9	24.8	29.4	30.8	22
	Min/ Max Temp	20.7, 23.4	24.1, 25.8	26.9, 31.2	30.6, 31.0	21.1, 23.3
	Time for Photos and Feeding	24	28	26	23
	Time for Water Changes	5	6	8	7
	Total Time out of Baths	29	34	34	30
Day 15 Feb 9	Average Temp	21.2	24.6	28.5	31.2	21.9
	Min/ Max Temp	20.1, 22.9	24.0, 25.5	26.0, 31.0	29.9, 31.8	21, 23.2
	Time for Photos and Feeding	16	23	15	12
	Time for Water Changes	20	20	16	32
	Total Time out of Baths	36	43	31	44
Day 16 Feb 10	Average Temp	21.3	24.8	27.7	30.5	22
	Min/ Max Temp	20.0, 22.9	24.1, 25.5	26.0, 30.0	29.5, 31.8	21.1, 23.3
	Time for Photos and Feeding	24	18	18	20
	Time for Water Changes	7	6	7	6
	Total Time out of Baths	31	24	25	26
Day 17 Feb 11	Average Temp	21.8	24.9	27.9		22.2
	Min/ Max Temp	20.8, 23.1	24.5, 25.6	26.5, 30.2		21.3, 23.4
	Time for Photos and Feeding	51	45	40	31
	Time for Water Changes	13	7	10	7
	Total Time out of Baths	64	52	50	38
Day 18 Feb 12	Average Temp	22	24.8	28.4	29.8	22.1
	Min/ Max Temp	20.7, 23.3	24.1, 25.5	26.8, 30.6	29.5, 30.4	21.1, 23.4
	Time for Photos and Feeding	19	16	15	12
	Time for Water Changes	24	38	10	10
	Total Time out of Baths	43	54	25	22
Day 19 Feb 13	Average Temp	22.1		28.5	29.7	22.2
	Min/ Max Temp	21.0, 23.4		27.2, 30.1	29.5,30.3	21.3, 23.4
	Time for Photos and Feeding	20	18	31	15
	Time for Water Changes	9	8	9	9
	Total Time out of Baths	29	26	40	24
Day 20 Feb 14	Average Temp	21.9		28.8	30.3	22.1
	Min/ Max Temp	20.5, 23.3		27.7, 30.2	30.0, 31.2	21.1, 23.3
	Time for Photos and Feeding	26	17	10	7
	Time for Water Changes	21	13	6	5
	Total Time out of Baths	47	30	16	12
Day 21 Feb 15	Average Temp	21.2		28.1	30.3	22
	Min/ Max Temp	20.2, 22.7		25.9, 29.2	30.0, 31.2	21, 23.2
	Time for Photos and Feeding	18	17	19	11
	Time for Water Changes	10	4	3	3
	Total Time out of Baths	28	21	22	14
Day 22 Feb 16	Average Temp	21.1		28.8	30.4	22.1
	Min/ Max Temp	20.5, 21.8		26.9, 31.2	30.1, 31.2	21.1, 23.4
	Time for Photos and Feeding	14	13	13	9
	Time for Water Changes	15	8	13	13
	Total Time out of Baths	29	21	26	22
Day 23 Feb 17	Average Temp	21.4		29.7		22.3
	Min/ Max Temp	20.7, 22.2		28.5, 31.0		21.4, 23.5
	Time for Photos and Feeding	24	12	9	4
	Time for Water Changes	6	3	2	2
	Total Time out of Baths	30	15	11	6
Day 24 Feb 18	Average Temp	21.6		29.5		22.2
	Min/ Max Temp	20.9, 22.4		28.3, 30.9		21.3, 23.4
	Time for Photos and Feeding	22	10	7	7
	Time for Water Changes	26	5	45	5
	Total Time out of Baths	48	15	52	12
Day 25 Feb 19	Average Temp	21.7		29.4		22.1
	Min/ Max Temp	21.0, 22.5		28.2, 31.1		21.3, 23.3
	Time for Photos and Feeding	21	8	6	3
	Time for Water Changes	12	9	4	3
	Total Time out of Baths	33	17	10	6
Day 26 Feb 20	Average Temp	21.6		29.1		22.1
	Min/ Max Temp	21.1, 22.3		27.1, 31.2		21.2, 23.3
	Time for Photos and Feeding	12	13	8	4
	Time for Water Changes	10	3	1	1
	Total Time out of Baths	22	16	9	5
Day 27 Feb 21	Average Temp	21.5		28.6		22.3
	Min/ Max Temp	20.9, 22.3		27.1, 30.7		21.2, 23.4
	Time for Photos and Feeding	21	10	10	6
	Time for Water Changes	7	4	3	2
	Total Time out of Baths	28	14	13	8
Day 28 Feb 22	Average Temp	21.6		28.6
	Min/ Max Temp	21.1, 22.3		26.6, 30.7
	Time for Photos and Feeding	22	10	6	7
	Time for Water Changes	6	3	2	2
	Total Time out of Baths	28	13	8	9
Day 29 Feb 23	Average Temp	21.5		28.1
	Min/ Max Temp	20.9, 22.3		26.6, 30.2

### Sheet: Polyp Development
Polyp ID	Day Strobilation Started (days of indomethacin)	Number of Days S (not including release day)	Day Ephyra was Realeased (days of indomethacin)	Polyp Death (y/n, day)	Notes
c01	21				S7 on Day 29
c02
c03	27				S5 on Day 29
c04	17	9	26
c05	25				S7 on Day 29
c06	21				S7 on Day 29
c07	19	7	26
c08
c09	28				S4 on Day 29
c10	18	10	28
c11	28				S4 on Day 29
c12
c13	19	10	29
c14	19	10	29
c15	18	7	25
c16	21				S7 on Day 29
c17
c18	19	7	26
c19	24	5	29
c20	17	9	26
c21	17	6	23
c22	23				S7 on Day 29
c23	21				S7 on Day 29
c24	17	12	29
c25	5	4	9
c26	7	4	11	y
c27	7	4	11	y
c28	8	7	15	y
c29	10	6	16	y
c30	7	3	10	y
c31	7	6	13	y
c32	7	7	14	y
c33	10	5	15	y
c34	7	3	10	y
c35	12	3	15
c36	11	5	16	y
c37	7	4	11
c38	9	6	15	y
c39	10	4	14	y
c40	11	6	17	y
c41	7	3	10
c42	4	4	8	y
c43	10	5	15	y
c44	7	4	11
c45	11	4	15	y
c46	9	4	13	y
c47	11	5	16
c48	6	5	11	y
c49	9	5	14	y
c50	9	6	15	y
c51	9	5	14	y
c52	5	3	8
c53	2	4	6	y
c54	9	6	15	y
c55	18	4	22
c56	2	3	5	y
c57	13	7	20
c58	10	5	15	y
c59	8	3	11
c60	6	4	10	y
c61
c62	7	5	12	y
c63	7	5	12	y
c64	14	4	18
c65	7	4	11	y
c66	7	3	10	y
c67	4	5	9	y
c68	8	5	13	y
c69	5	4	9	y
c70	5	5	10	y
c71	7	5	12	y
c72	9	5	14	y
c73	7	3	10	y
c74	4	5	9	y
c75	7	5	12	y
c76	7	5	12	y
c77	6	5	11	y
c78	7	2	9
c79	8	5	13	y
c80	7	5	12	y
c81	6	4	10	y
c82	1	5	6
c83	10	2	12	y
c84	6	3	9	y
c85	6	4	10	y
c86	11	2	13
c87	2	4	6	y
c88	6	5	11	y
c89	7	1	8	y
c90	7	2	9
c91	6	4	10	y
c92	7	4	11	y
c93	17	3	20
c94	7	4	11	y
c95	7	4	11
c96	6	5	11	y
